# Beyond polyA: scalable single-cell total RNA-seq unifies coding and non-coding transcriptomics

**DOI:** 10.1101/2025.08.08.669394

**Authors:** Alina Isakova, Daniel Dan Liu, Ivana Cvijovic, Rahul Sinha, Anna E Eastman, Sirle Saul, Angela Detweiler, Norma Neff, Shirit Einav, Irving L Weissman, Stephen R. Quake

**Author notes:** Correspondence: Stephen R. Quake, Alina Isakova.

## Abstract

Non-coding RNAs represent a widespread and diverse layer of post-transcriptional regulation across cell types and states, yet much of their diversity remains uncharted at single-cell resolution. This gap stems from the limitations of widely used single-cell RNA-sequencing protocols, which focus on polyadenylated transcripts and miss many short or non-polyadenylated RNAs. Here, we adapted single-cell RNA-sequencing on the 10x Genomics platform to capture a broad complement of coding and non-coding RNAs—including miRNAs, tRNAs, lncRNAs, histone RNAs, and non-adenylated viral transcripts. This approach enabled the discovery of rich, dynamic non-coding RNA programs across immune cells, virally infected hepatocytes, and the developing human brain. In dengue virus-infected hepatocytes, we detect non-adenylated viral transcripts and distinguish active from transcriptionally quiescent infected states, each with distinct host regulatory signatures. In brain tissue, we identify biotype-specific, cell-type– restricted non-coding RNAs, including miRNAs whose expression anticorrelates with predicted targets, consistent with post-transcriptional regulatory relationships. We show that *MIR137*, one of the strongest GWAS loci associated with schizophrenia and intellectual disability, is expressed specifically in Cajal-Retzius cells, an early-born but transient population that guides subsequent cortical neuron migration. These findings demonstrate the importance of non-coding RNAs in defining cell identity and state, and show how expanded transcriptome coverage can reveal additional layers of gene control—now accessible through practical and scalable single-cell profiling.
