## Supplementary Table 1 for "Beyond polyA: scalable single-cell total RNA-seq unifies coding and non-coding transcriptomics"

### Sheet: CustomTSO
Custom Oligos: - Template Switch Oligo (TSO) (from IDT):
Biotin-ATGGCUCGGAGAUGUGUAUAAGAGACAGUCUrGrG+G
RT Amplification Oligo (D01-RT-AMP-short) (Standard desaulted):
GCTCGGAGATGTGTATAAGAGACAG

### Sheet: Index_primers
Example of primer sequences
Name		Primer Sequence
10X-SI-A1-2-Nextera-v2		CAAGCAGAAGACGGCATACGAGATCCGTTTAGGTCTCGTGGGCTCGGAGATGTG
10X-SI-A2-2-Nextera-v2		CAAGCAGAAGACGGCATACGAGATAGGGACGTGTCTCGTGGGCTCGGAGATGTG
10X-SI-A3-3-Nextera-v2		CAAGCAGAAGACGGCATACGAGATTCTACTGCGTCTCGTGGGCTCGGAGATGTG
10X-SI-A4-4-Nextera-v2		CAAGCAGAAGACGGCATACGAGATCGGCATCCGTCTCGTGGGCTCGGAGATGTG
10X-SI-A5-3-Nextera-v2		CAAGCAGAAGACGGCATACGAGATAATTGGCTGTCTCGTGGGCTCGGAGATGTG
Complete list of primers
10X SI_indices	Index	Index_Length	Name	Sequence
A1	TTACGGTT	8	10X-SI-Nextera-v2-A1-1	CAAGCAGAAGACGGCATACGAGATTTACGGTTGTCTCGTGGGCTCGGAGATGTG
A1	GACGCCGA	8	10X-SI-Nextera-v2-A1-2	CAAGCAGAAGACGGCATACGAGATGACGCCGAGTCTCGTGGGCTCGGAGATGTG
A1	CCGTTTAG	8	10X-SI-Nextera-v2-A1-3	CAAGCAGAAGACGGCATACGAGATCCGTTTAGGTCTCGTGGGCTCGGAGATGTG
A1	AGTAAACC	8	10X-SI-Nextera-v2-A1-4	CAAGCAGAAGACGGCATACGAGATAGTAAACCGTCTCGTGGGCTCGGAGATGTG
A2	GTTCCTTC	8	10X-SI-Nextera-v2-A2-1	CAAGCAGAAGACGGCATACGAGATGTTCCTTCGTCTCGTGGGCTCGGAGATGTG
A2	CACATGCG	8	10X-SI-Nextera-v2-A2-2	CAAGCAGAAGACGGCATACGAGATCACATGCGGTCTCGTGGGCTCGGAGATGTG
A2	AGGGACGT	8	10X-SI-Nextera-v2-A2-3	CAAGCAGAAGACGGCATACGAGATAGGGACGTGTCTCGTGGGCTCGGAGATGTG
A2	TCATGAAA	8	10X-SI-Nextera-v2-A2-4	CAAGCAGAAGACGGCATACGAGATTCATGAAAGTCTCGTGGGCTCGGAGATGTG
A3	GTCGGGAA	8	10X-SI-Nextera-v2-A3-1	CAAGCAGAAGACGGCATACGAGATGTCGGGAAGTCTCGTGGGCTCGGAGATGTG
A3	TCTACTGC	8	10X-SI-Nextera-v2-A3-2	CAAGCAGAAGACGGCATACGAGATTCTACTGCGTCTCGTGGGCTCGGAGATGTG
A3	AGACTACT	8	10X-SI-Nextera-v2-A3-3	CAAGCAGAAGACGGCATACGAGATAGACTACTGTCTCGTGGGCTCGGAGATGTG
A3	CAGTACTG	8	10X-SI-Nextera-v2-A3-4	CAAGCAGAAGACGGCATACGAGATCAGTACTGGTCTCGTGGGCTCGGAGATGTG
A4	CGGCATCC	8	10X-SI-Nextera-v2-A4-1	CAAGCAGAAGACGGCATACGAGATCGGCATCCGTCTCGTGGGCTCGGAGATGTG
A4	TTCAGCAT	8	10X-SI-Nextera-v2-A4-2	CAAGCAGAAGACGGCATACGAGATTTCAGCATGTCTCGTGGGCTCGGAGATGTG
A4	ACTGTGGG	8	10X-SI-Nextera-v2-A4-3	CAAGCAGAAGACGGCATACGAGATACTGTGGGGTCTCGTGGGCTCGGAGATGTG
A4	GAATCATA	8	10X-SI-Nextera-v2-A4-4	CAAGCAGAAGACGGCATACGAGATGAATCATAGTCTCGTGGGCTCGGAGATGTG
A5	GGCGTATC	8	10X-SI-Nextera-v2-A5-1	CAAGCAGAAGACGGCATACGAGATGGCGTATCGTCTCGTGGGCTCGGAGATGTG
A5	AATTGGCT	8	10X-SI-Nextera-v2-A5-2	CAAGCAGAAGACGGCATACGAGATAATTGGCTGTCTCGTGGGCTCGGAGATGTG
A5	CTGAACGA	8	10X-SI-Nextera-v2-A5-3	CAAGCAGAAGACGGCATACGAGATCTGAACGAGTCTCGTGGGCTCGGAGATGTG
A5	TCACCTAG	8	10X-SI-Nextera-v2-A5-4	CAAGCAGAAGACGGCATACGAGATTCACCTAGGTCTCGTGGGCTCGGAGATGTG
A6	CTCGGTTT	8	10X-SI-Nextera-v2-A6-1	CAAGCAGAAGACGGCATACGAGATCTCGGTTTGTCTCGTGGGCTCGGAGATGTG
A6	GATCTCAA	8	10X-SI-Nextera-v2-A6-2	CAAGCAGAAGACGGCATACGAGATGATCTCAAGTCTCGTGGGCTCGGAGATGTG
A6	TGGACAGC	8	10X-SI-Nextera-v2-A6-3	CAAGCAGAAGACGGCATACGAGATTGGACAGCGTCTCGTGGGCTCGGAGATGTG
A6	ACATAGCG	8	10X-SI-Nextera-v2-A6-4	CAAGCAGAAGACGGCATACGAGATACATAGCGGTCTCGTGGGCTCGGAGATGTG
A7	GTTAGGAC	8	10X-SI-Nextera-v2-A7-1	CAAGCAGAAGACGGCATACGAGATGTTAGGACGTCTCGTGGGCTCGGAGATGTG
A7	TGGGACCG	8	10X-SI-Nextera-v2-A7-2	CAAGCAGAAGACGGCATACGAGATTGGGACCGGTCTCGTGGGCTCGGAGATGTG
A7	CAACTATA	8	10X-SI-Nextera-v2-A7-3	CAAGCAGAAGACGGCATACGAGATCAACTATAGTCTCGTGGGCTCGGAGATGTG
A7	ACCTCTGT	8	10X-SI-Nextera-v2-A7-4	CAAGCAGAAGACGGCATACGAGATACCTCTGTGTCTCGTGGGCTCGGAGATGTG
A8	TTGACGTT	8	10X-SI-Nextera-v2-A8-1	CAAGCAGAAGACGGCATACGAGATTTGACGTTGTCTCGTGGGCTCGGAGATGTG
A8	CATCGCAG	8	10X-SI-Nextera-v2-A8-2	CAAGCAGAAGACGGCATACGAGATCATCGCAGGTCTCGTGGGCTCGGAGATGTG
A8	ACCTTACA	8	10X-SI-Nextera-v2-A8-3	CAAGCAGAAGACGGCATACGAGATACCTTACAGTCTCGTGGGCTCGGAGATGTG
A8	GGAGATGC	8	10X-SI-Nextera-v2-A8-4	CAAGCAGAAGACGGCATACGAGATGGAGATGCGTCTCGTGGGCTCGGAGATGTG
A9	TCCGTCTT	8	10X-SI-Nextera-v2-A9-1	CAAGCAGAAGACGGCATACGAGATTCCGTCTTGTCTCGTGGGCTCGGAGATGTG
A9	AGAAGGAC	8	10X-SI-Nextera-v2-A9-2	CAAGCAGAAGACGGCATACGAGATAGAAGGACGTCTCGTGGGCTCGGAGATGTG
A9	GAGCCTCG	8	10X-SI-Nextera-v2-A9-3	CAAGCAGAAGACGGCATACGAGATGAGCCTCGGTCTCGTGGGCTCGGAGATGTG
A9	CTTTAAGA	8	10X-SI-Nextera-v2-A9-4	CAAGCAGAAGACGGCATACGAGATCTTTAAGAGTCTCGTGGGCTCGGAGATGTG
A10	CTTTCGCT	8	10X-SI-Nextera-v2-A10-1	CAAGCAGAAGACGGCATACGAGATCTTTCGCTGTCTCGTGGGCTCGGAGATGTG
A10	TCACACGG	8	10X-SI-Nextera-v2-A10-2	CAAGCAGAAGACGGCATACGAGATTCACACGGGTCTCGTGGGCTCGGAGATGTG
A10	GACAGAAA	8	10X-SI-Nextera-v2-A10-3	CAAGCAGAAGACGGCATACGAGATGACAGAAAGTCTCGTGGGCTCGGAGATGTG
A10	AGGGTTTC	8	10X-SI-Nextera-v2-A10-4	CAAGCAGAAGACGGCATACGAGATAGGGTTTCGTCTCGTGGGCTCGGAGATGTG
A11	TGAGATCA	8	10X-SI-Nextera-v2-A11-1	CAAGCAGAAGACGGCATACGAGATTGAGATCAGTCTCGTGGGCTCGGAGATGTG
A11	CCTTCAGG	8	10X-SI-Nextera-v2-A11-2	CAAGCAGAAGACGGCATACGAGATCCTTCAGGGTCTCGTGGGCTCGGAGATGTG
A11	ATGATCTT	8	10X-SI-Nextera-v2-A11-3	CAAGCAGAAGACGGCATACGAGATATGATCTTGTCTCGTGGGCTCGGAGATGTG
A11	GACCGGAC	8	10X-SI-Nextera-v2-A11-4	CAAGCAGAAGACGGCATACGAGATGACCGGACGTCTCGTGGGCTCGGAGATGTG
A12	CCCATCTG	8	10X-SI-Nextera-v2-A12-1	CAAGCAGAAGACGGCATACGAGATCCCATCTGGTCTCGTGGGCTCGGAGATGTG
A12	TGATGTGA	8	10X-SI-Nextera-v2-A12-2	CAAGCAGAAGACGGCATACGAGATTGATGTGAGTCTCGTGGGCTCGGAGATGTG
A12	AAGGAGAC	8	10X-SI-Nextera-v2-A12-3	CAAGCAGAAGACGGCATACGAGATAAGGAGACGTCTCGTGGGCTCGGAGATGTG
A12	GTTCCACT	8	10X-SI-Nextera-v2-A12-4	CAAGCAGAAGACGGCATACGAGATGTTCCACTGTCTCGTGGGCTCGGAGATGTG
B1	TGATGCTG	8	10X-SI-Nextera-v2-B1-1	CAAGCAGAAGACGGCATACGAGATTGATGCTGGTCTCGTGGGCTCGGAGATGTG
B1	GCCGAACT	8	10X-SI-Nextera-v2-B1-2	CAAGCAGAAGACGGCATACGAGATGCCGAACTGTCTCGTGGGCTCGGAGATGTG
B1	CTTCCGGA	8	10X-SI-Nextera-v2-B1-3	CAAGCAGAAGACGGCATACGAGATCTTCCGGAGTCTCGTGGGCTCGGAGATGTG
B1	AAGATTAC	8	10X-SI-Nextera-v2-B1-4	CAAGCAGAAGACGGCATACGAGATAAGATTACGTCTCGTGGGCTCGGAGATGTG
B2	TTTCTCAT	8	10X-SI-Nextera-v2-B2-1	CAAGCAGAAGACGGCATACGAGATTTTCTCATGTCTCGTGGGCTCGGAGATGTG
B2	ACGTGTCC	8	10X-SI-Nextera-v2-B2-2	CAAGCAGAAGACGGCATACGAGATACGTGTCCGTCTCGTGGGCTCGGAGATGTG
B2	CGCACAGG	8	10X-SI-Nextera-v2-B2-3	CAAGCAGAAGACGGCATACGAGATCGCACAGGGTCTCGTGGGCTCGGAGATGTG
B2	GAAGAGTA	8	10X-SI-Nextera-v2-B2-4	CAAGCAGAAGACGGCATACGAGATGAAGAGTAGTCTCGTGGGCTCGGAGATGTG
B3	AGGCGTTG	8	10X-SI-Nextera-v2-B3-1	CAAGCAGAAGACGGCATACGAGATAGGCGTTGGTCTCGTGGGCTCGGAGATGTG
B3	GTTATGGT	8	10X-SI-Nextera-v2-B3-2	CAAGCAGAAGACGGCATACGAGATGTTATGGTGTCTCGTGGGCTCGGAGATGTG
B3	CCCGCACA	8	10X-SI-Nextera-v2-B3-3	CAAGCAGAAGACGGCATACGAGATCCCGCACAGTCTCGTGGGCTCGGAGATGTG
B3	TAATACAC	8	10X-SI-Nextera-v2-B3-4	CAAGCAGAAGACGGCATACGAGATTAATACACGTCTCGTGGGCTCGGAGATGTG
B4	AGGTCTAG	8	10X-SI-Nextera-v2-B4-1	CAAGCAGAAGACGGCATACGAGATAGGTCTAGGTCTCGTGGGCTCGGAGATGTG
B4	CCACGGCA	8	10X-SI-Nextera-v2-B4-2	CAAGCAGAAGACGGCATACGAGATCCACGGCAGTCTCGTGGGCTCGGAGATGTG
B4	GTCATCTC	8	10X-SI-Nextera-v2-B4-3	CAAGCAGAAGACGGCATACGAGATGTCATCTCGTCTCGTGGGCTCGGAGATGTG
B4	TATGAAGT	8	10X-SI-Nextera-v2-B4-4	CAAGCAGAAGACGGCATACGAGATTATGAAGTGTCTCGTGGGCTCGGAGATGTG
B5	GATGACAC	8	10X-SI-Nextera-v2-B5-1	CAAGCAGAAGACGGCATACGAGATGATGACACGTCTCGTGGGCTCGGAGATGTG
B5	ATGAGGCA	8	10X-SI-Nextera-v2-B5-2	CAAGCAGAAGACGGCATACGAGATATGAGGCAGTCTCGTGGGCTCGGAGATGTG
B5	TGCCCTGG	8	10X-SI-Nextera-v2-B5-3	CAAGCAGAAGACGGCATACGAGATTGCCCTGGGTCTCGTGGGCTCGGAGATGTG
B5	CCATTATT	8	10X-SI-Nextera-v2-B5-4	CAAGCAGAAGACGGCATACGAGATCCATTATTGTCTCGTGGGCTCGGAGATGTG
B6	TCACCCTT	8	10X-SI-Nextera-v2-B6-1	CAAGCAGAAGACGGCATACGAGATTCACCCTTGTCTCGTGGGCTCGGAGATGTG
B6	CTGAGTAA	8	10X-SI-Nextera-v2-B6-2	CAAGCAGAAGACGGCATACGAGATCTGAGTAAGTCTCGTGGGCTCGGAGATGTG
B6	AGCGTGGC	8	10X-SI-Nextera-v2-B6-3	CAAGCAGAAGACGGCATACGAGATAGCGTGGCGTCTCGTGGGCTCGGAGATGTG
B6	GATTAACG	8	10X-SI-Nextera-v2-B6-4	CAAGCAGAAGACGGCATACGAGATGATTAACGGTCTCGTGGGCTCGGAGATGTG
B7	CTTCTACA	8	10X-SI-Nextera-v2-B7-1	CAAGCAGAAGACGGCATACGAGATCTTCTACAGTCTCGTGGGCTCGGAGATGTG
B7	GAGTCCAG	8	10X-SI-Nextera-v2-B7-2	CAAGCAGAAGACGGCATACGAGATGAGTCCAGGTCTCGTGGGCTCGGAGATGTG
B7	ACCAAGGC	8	10X-SI-Nextera-v2-B7-3	CAAGCAGAAGACGGCATACGAGATACCAAGGCGTCTCGTGGGCTCGGAGATGTG
B7	TGAGGTTT	8	10X-SI-Nextera-v2-B7-4	CAAGCAGAAGACGGCATACGAGATTGAGGTTTGTCTCGTGGGCTCGGAGATGTG
B8	GCTTGCAG	8	10X-SI-Nextera-v2-B8-1	CAAGCAGAAGACGGCATACGAGATGCTTGCAGGTCTCGTGGGCTCGGAGATGTG
B8	TTACAGCA	8	10X-SI-Nextera-v2-B8-2	CAAGCAGAAGACGGCATACGAGATTTACAGCAGTCTCGTGGGCTCGGAGATGTG
B8	CAGGTAGC	8	10X-SI-Nextera-v2-B8-3	CAAGCAGAAGACGGCATACGAGATCAGGTAGCGTCTCGTGGGCTCGGAGATGTG
B8	AGCACTTT	8	10X-SI-Nextera-v2-B8-4	CAAGCAGAAGACGGCATACGAGATAGCACTTTGTCTCGTGGGCTCGGAGATGTG
B9	GTAGGGTC	8	10X-SI-Nextera-v2-B9-1	CAAGCAGAAGACGGCATACGAGATGTAGGGTCGTCTCGTGGGCTCGGAGATGTG
B9	CACACTCT	8	10X-SI-Nextera-v2-B9-2	CAAGCAGAAGACGGCATACGAGATCACACTCTGTCTCGTGGGCTCGGAGATGTG
B9	TCGCTAGA	8	10X-SI-Nextera-v2-B9-3	CAAGCAGAAGACGGCATACGAGATTCGCTAGAGTCTCGTGGGCTCGGAGATGTG
B9	AGTTACAG	8	10X-SI-Nextera-v2-B9-4	CAAGCAGAAGACGGCATACGAGATAGTTACAGGTCTCGTGGGCTCGGAGATGTG
B10	GGGCGTCA	8	10X-SI-Nextera-v2-B10-1	CAAGCAGAAGACGGCATACGAGATGGGCGTCAGTCTCGTGGGCTCGGAGATGTG
B10	TCAGTCAG	8	10X-SI-Nextera-v2-B10-2	CAAGCAGAAGACGGCATACGAGATTCAGTCAGGTCTCGTGGGCTCGGAGATGTG
B10	ATCTAATC	8	10X-SI-Nextera-v2-B10-3	CAAGCAGAAGACGGCATACGAGATATCTAATCGTCTCGTGGGCTCGGAGATGTG
B10	CATACGGT	8	10X-SI-Nextera-v2-B10-4	CAAGCAGAAGACGGCATACGAGATCATACGGTGTCTCGTGGGCTCGGAGATGTG
B11	ATCCTGGG	8	10X-SI-Nextera-v2-B11-1	CAAGCAGAAGACGGCATACGAGATATCCTGGGGTCTCGTGGGCTCGGAGATGTG
B11	CATACTTA	8	10X-SI-Nextera-v2-B11-2	CAAGCAGAAGACGGCATACGAGATCATACTTAGTCTCGTGGGCTCGGAGATGTG
B11	GCGTACCT	8	10X-SI-Nextera-v2-B11-3	CAAGCAGAAGACGGCATACGAGATGCGTACCTGTCTCGTGGGCTCGGAGATGTG
B11	TGAGGAAC	8	10X-SI-Nextera-v2-B11-4	CAAGCAGAAGACGGCATACGAGATTGAGGAACGTCTCGTGGGCTCGGAGATGTG
B12	GCCACAGT	8	10X-SI-Nextera-v2-B12-1	CAAGCAGAAGACGGCATACGAGATGCCACAGTGTCTCGTGGGCTCGGAGATGTG
B12	CTTGACCC	8	10X-SI-Nextera-v2-B12-2	CAAGCAGAAGACGGCATACGAGATCTTGACCCGTCTCGTGGGCTCGGAGATGTG
B12	AAACTTAG	8	10X-SI-Nextera-v2-B12-3	CAAGCAGAAGACGGCATACGAGATAAACTTAGGTCTCGTGGGCTCGGAGATGTG
B12	TGGTGGTA	8	10X-SI-Nextera-v2-B12-4	CAAGCAGAAGACGGCATACGAGATTGGTGGTAGTCTCGTGGGCTCGGAGATGTG

### Sheet: Guide_sequences
Cytoplasmic rRNA and miscRNA	Target Sequence
RNA7SK_1	GTCCATTTGTAGGAGAACGT	1
RNA7SK_2	TCCAAATGAGGCGCTGCATG	2
RNA7SK_3	ACCCTACGTTCTCCTACAAA	3
RNA7SK2_1	CACTAAGTTCGGCATCAATA	4
RNA7SK2_2	GACCACCAGGTTGCCTAAGG	5
RNA7SK2_3	GGAGTGCAGTGGCTATTCAC	6
7SL_1	CACTAAGTTCGGCATCAATA	7
7SL_2	GACCACCAGGTTGCCTAAGG	8
5.8S_1	CGACACTTCGAACGCACTTG	9
5.8S_2	ACTCTTAGCGGTGGATCACT	10
5S.1	TCTGATCTCGGAAGCTAAGC	11
5S.2	CTCCCATCCAAGTACTAACC	12
18S and 28S
18S_1	TAGAGTCACCAAAGCCGCCG	13
18S_2	CTCCAATGGATCCTCGTTAA	14
18S_3	TAGAGCTAATACATGCCGAC	15
18S_4	ACGGCTACCACATCCAAGGA	16
18S_5	AATTACCCACTCCCGACCCG	17
18S_6	CATGTCTAAGTACGCACGGC	18
18S_7	CATGGTGACCACGGGTGACG	19
18S_8	ACTCAGCTAAGAGCATCGAG	20
18S_9	AGTCGTAACAAGGTTTCCGT	21
18S_10	CATCCAATCGGTAGTAGCGA	22
18S_11	CATCACGAATGGGGTTCAAC	23
18S_12	GTTGAGTCAAATTAAGCCGC	24
18S_13	ATTCTTGGACCGGCGCAAGA	25
28S_1	CGGACAAACCCTTGTGTCGA	26
28S_2	GGACGAAGGGCACTCCGCAC	27
28S_3	CGGTTCCTCTCGTACTGAGC	28
28S_4	CACTAATAGGGAACGTGAGC	29
28S_5	ATTCGTAGACGACCTGCTTC	30
28S_6	GGCTCCCAAACCACGCTCCC	31
28S_7	GGTCGACCCGGGACACGTGC	32
28S_8	CCGTCGGGACGAACCGCAAC	33
28S_9	CTCGTGACCTCTCCTCGGTC	34
28S_10	CCGTCTCGGTCGGCACTCCG	35
28S_11	CTAAGTGTCAAGAGCCGAGA	36
28S_12	GAGGAAGCATTACTGGCTGA	37
28S_13	ACGGTGGAGCTGGGACCACG	38
MT-RNR1_1	TTGACCTAACGTCTTTACGT	39
MT-RNR1_2	CACGAAATTGACCAACCCTG	40
MT-RNR1_3	AGGGTGAACTCACTGGAACG	41
MT-RNR1_4	AGTAGAGTGCTTAGTTGAAC	42
MT-RNR1_5	GTAGTCTATTTTGTGTCAAC	43
MT-RNR1_6	AGAGGAGACAAGTCGTAACA	44
MT-RNR1_7	GGGTTTATCGATTACAGAAC	45
MT-RNR2_1	CTGAACTCCTCACACCCAAT	46
MT-RNR2_2	AAGGTTGTCTGGTAGTAAGG	47
MT-RNR2_3	CCTCACTGTCAACCCAACAC	48
MT-RNR2_4	GCCGTTAAACATGTGTCACT	49
MT-RNR2_5	GCTGCTTTTAGGCCTACTAT	50
MT-RNR2_6	TTGGACAACCAGCTATCACC	51
MT-RNR2_7	CTGTTCTTAGGTAGCTCGTC	52
MT-RNR2_8	TGAGATGATATCATTTACGG	53
MT-RNR2_9	TGTTCCGTTGGTCAAGTTAT	54
MT-RNR2_10	TTTGGTAGTTTAGGACCTGT	55
MT-RNR2_11	CTGTATGAATGGCTCCACGA	56
MT-RNR2_12	TTTAATAGCGGCTGCACCAT	57
MT-RNA	ACGATGGTTTTTCATATCAT	58
